# Widespread hybridization between invasive bleak (*Alburnus alburnus*) and native Iberian chubs (*Squalius* spp.): a neglected threat

**DOI:** 10.1101/2022.03.04.483063

**Authors:** M Morgado-Santos, M Curto, CM Alexandre, MJ Alves, HF Gante, C Gkenas, JP Medeiros, PJ Pinheiro, PR Almeida, MF Magalhães, F Ribeiro

## Abstract

Hybridization between native and exotic species is a major conservation issue. In Iberian rivers, which are simultaneously among the most invaded and diverse ecosystems, harboring a high proportion of endemic fishes, this issue is becoming highly concerning. To date, hybridization has been reported to occur between the invasive bleak *Alburnus alburnus* and the endemic chubs *Squalius alburnoides* and *S. pyrenaicus*, in some scattered locations. However, the bleak is increasingly spreading in the region, potentially increasing the risks of hybridization with these and other *Squalius* species. To gather a more comprehensive picture on the current extension of hybridization, we compiled and mapped records on hybrids between bleak and chubs collected by multiple research teams in different ongoing projects in the Portuguese territory, and genetically assessed the hybrid identity of specimens in an area of sympatry between bleak and *S. carolitertii*, using nuclear and mitochondrial markers. We found that hybridization with bleak is widespread in several Portuguese river basins and involves at least three endemic chubs, *S. alburnoides, S. pyrenaicus* and *S. carolitertii*. This may have serious consequences, including not only waste of reproductive effort and damage of genetic integrity, but also putative shifts on the reproductive dynamics of the *Squalius* system, which includes endemic hybrids, reproducing sexually and nonsexually. Hybridization should be recognized as a significant impact of biological invasions, and we recommend that future studies should characterize the fitness of hybrids and their ecological and genetic interactions with parental Iberian fish, to elucidate effective conservation measures.
