## Supplementary Table 1 for "Widespread hybridization between invasive bleak (*Alburnus alburnus*) and native Iberian chubs (*Squalius* spp.): a neglected threat"

### Sheet: Supplementary Table I
GenBank Reference	Species	Gene
MH141623.1	Alburnus alburnus	Beta-actin
MH141622.1	Alburnus alburnus	Beta-actin
MH141621.1	Alburnus alburnus	Beta-actin
MH141620.1	Alburnus alburnus	Beta-actin
MH141619.1	Alburnus alburnus	Beta-actin
MH141618.1	Alburnus alburnus	Beta-actin
MH141617.1	Alburnus alburnus	Beta-actin
MT051739.1	Squalius carolitertii	Beta-actin
MT051738.1	Squalius carolitertii	Beta-actin
MT051737.1	Squalius carolitertii	Beta-actin
MT051736.1	Squalius carolitertii	Beta-actin
MT051735.1	Squalius carolitertii	Beta-actin
MT051734.1	Squalius carolitertii	Beta-actin
MT051733.1	Squalius carolitertii	Beta-actin
MT051732.1	Squalius carolitertii	Beta-actin
MT051731.1	Squalius carolitertii	Beta-actin
MT051730.1	Squalius carolitertii	Beta-actin
MT051729.1	Squalius carolitertii	Beta-actin
MT051728.1	Squalius carolitertii	Beta-actin
MT051727.1	Squalius carolitertii	Beta-actin
MT051726.1	Squalius carolitertii	Beta-actin
MT051725.1	Squalius carolitertii	Beta-actin
MT051724.1	Squalius carolitertii	Beta-actin
MT051723.1	Squalius carolitertii	Beta-actin
MT051722.1	Squalius carolitertii	Beta-actin
MT051721.1	Squalius carolitertii	Beta-actin
MT051720.1	Squalius carolitertii	Beta-actin
MT051719.1	Squalius carolitertii	Beta-actin
MT051718.1	Squalius carolitertii	Beta-actin
MT051717.1	Squalius carolitertii	Beta-actin
MT051716.1	Squalius carolitertii	Beta-actin
MT051715.1	Squalius carolitertii	Beta-actin
MT051714.1	Squalius carolitertii	Beta-actin
MT051713.1	Squalius carolitertii	Beta-actin
MT051712.1	Squalius carolitertii	Beta-actin
MT051711.1	Squalius carolitertii	Beta-actin
MT051710.1	Squalius carolitertii	Beta-actin
MT051709.1	Squalius carolitertii	Beta-actin
MT051708.1	Squalius carolitertii	Beta-actin
MT051707.1	Squalius carolitertii	Beta-actin
MT051706.1	Squalius carolitertii	Beta-actin
MT051705.1	Squalius carolitertii	Beta-actin
MT051704.1	Squalius carolitertii	Beta-actin
MT051703.1	Squalius carolitertii	Beta-actin
MT051702.1	Squalius carolitertii	Beta-actin
MT051701.1	Squalius carolitertii	Beta-actin
MT051700.1	Squalius carolitertii	Beta-actin
MT051663.1	Squalius carolitertii	Beta-actin
MT051662.1	Squalius carolitertii	Beta-actin
AY943890.1	Squalius carolitertii	Beta-actin
AY943889.1	Squalius carolitertii	Beta-actin
AY943888.1	Squalius carolitertii	Beta-actin
AY943887.1	Squalius carolitertii	Beta-actin
AY943886.1	Squalius carolitertii	Beta-actin
AY943885.1	Squalius carolitertii	Beta-actin
AY943884.1	Squalius carolitertii	Beta-actin
AY943883.1	Squalius carolitertii	Beta-actin
AY943882.1	Squalius carolitertii	Beta-actin
MW472760.1	Alburnus alburnus	COI
MW472788.1	Alburnus alburnus	COI
MW472789.1	Alburnus alburnus	COI
MW472795.1	Alburnus alburnus	COI
MW472799.1	Alburnus alburnus	COI
MW472800.1	Alburnus alburnus	COI
MW472807.1	Alburnus alburnus	COI
MW472808.1	Alburnus alburnus	COI
MW472814.1	Alburnus alburnus	COI
MW472818.1	Alburnus alburnus	COI
MW472821.1	Alburnus alburnus	COI
MW472822.1	Alburnus alburnus	COI
MW472823.1	Alburnus alburnus	COI
MW472830.1	Alburnus alburnus	COI
MW472836.1	Alburnus alburnus	COI
MW472839.1	Alburnus alburnus	COI
MW472840.1	Alburnus alburnus	COI
MW472853.1	Alburnus alburnus	COI
MW472858.1	Alburnus alburnus	COI
MW472870.1	Alburnus alburnus	COI
MW472874.1	Alburnus alburnus	COI
MW472879.1	Alburnus alburnus	COI
MW472889.1	Alburnus alburnus	COI
MW472895.1	Alburnus alburnus	COI
MW472899.1	Alburnus alburnus	COI
MW472922.1	Alburnus alburnus	COI
MW472935.1	Alburnus alburnus	COI
MW472937.1	Alburnus alburnus	COI
MW472938.1	Alburnus alburnus	COI
MW472939.1	Alburnus alburnus	COI
MW472940.1	Alburnus alburnus	COI
MW472944.1	Alburnus alburnus	COI
MW472957.1	Alburnus alburnus	COI
MW472958.1	Alburnus alburnus	COI
MW472959.1	Alburnus alburnus	COI
MW472964.1	Alburnus alburnus	COI
MW472969.1	Alburnus alburnus	COI
MW472995.1	Alburnus alburnus	COI
MW472999.1	Alburnus alburnus	COI
MW473007.1	Alburnus alburnus	COI
MW473016.1	Alburnus alburnus	COI
MW473024.1	Alburnus alburnus	COI
MW473027.1	Alburnus alburnus	COI
MW473033.1	Alburnus alburnus	COI
MW473036.1	Alburnus alburnus	COI
MW473053.1	Alburnus alburnus	COI
MW473069.1	Alburnus alburnus	COI
MW473074.1	Alburnus alburnus	COI
MW473083.1	Alburnus alburnus	COI
MW473085.1	Alburnus alburnus	COI
MW473092.1	Alburnus alburnus	COI
MW473095.1	Alburnus alburnus	COI
MW473100.1	Alburnus alburnus	COI
MW473101.1	Alburnus alburnus	COI
MW473108.1	Alburnus alburnus	COI
MW473113.1	Alburnus alburnus	COI
MW473119.1	Alburnus alburnus	COI
MW473124.1	Alburnus alburnus	COI
MW473133.1	Alburnus alburnus	COI
MW473135.1	Alburnus alburnus	COI
MW473141.1	Alburnus alburnus	COI
MW473142.1	Alburnus alburnus	COI
MW473152.1	Alburnus alburnus	COI
MW473167.1	Alburnus alburnus	COI
MW473168.1	Alburnus alburnus	COI
MW473176.1	Alburnus alburnus	COI
MW473204.1	Alburnus alburnus	COI
MW473205.1	Alburnus alburnus	COI
MW473209.1	Alburnus alburnus	COI
MW473217.1	Alburnus alburnus	COI
MW473220.1	Alburnus alburnus	COI
MW473227.1	Alburnus alburnus	COI
MW473243.1	Alburnus alburnus	COI
MW473246.1	Alburnus alburnus	COI
MW473248.1	Alburnus alburnus	COI
MW473269.1	Alburnus alburnus	COI
MW473277.1	Alburnus alburnus	COI
MW473284.1	Alburnus alburnus	COI
MW473291.1	Alburnus alburnus	COI
MW473294.1	Alburnus alburnus	COI
MW473297.1	Alburnus alburnus	COI
MW473309.1	Alburnus alburnus	COI
MW473323.1	Alburnus alburnus	COI
MW473338.1	Alburnus alburnus	COI
MW473339.1	Alburnus alburnus	COI
MW473354.1	Alburnus alburnus	COI
MW473356.1	Alburnus alburnus	COI
MW473359.1	Alburnus alburnus	COI
MW473364.1	Alburnus alburnus	COI
MW473365.1	Alburnus alburnus	COI
MW473380.1	Alburnus alburnus	COI
MW473413.1	Alburnus alburnus	COI
MW473422.1	Alburnus alburnus	COI
MW473424.1	Alburnus alburnus	COI
MW473456.1	Alburnus alburnus	COI
MW473459.1	Alburnus alburnus	COI
MW473463.1	Alburnus alburnus	COI
MW473465.1	Alburnus alburnus	COI
MW473466.1	Alburnus alburnus	COI
MW473469.1	Alburnus alburnus	COI
JQ623907.1	Alburnus alburnus	COI
KT989763.1	Alburnus alburnus	COI
KC500134.1	Alburnus alburnus	COI
KC500135.1	Alburnus alburnus	COI
KC500136.1	Alburnus alburnus	COI
KC500137.1	Alburnus alburnus	COI
KC500138.1	Alburnus alburnus	COI
KC500139.1	Alburnus alburnus	COI
KC500140.1	Alburnus alburnus	COI
KC500141.1	Alburnus alburnus	COI
KC500142.1	Alburnus alburnus	COI
KC500143.1	Alburnus alburnus	COI
KC500144.1	Alburnus alburnus	COI
KC500145.1	Alburnus alburnus	COI
KC500146.1	Alburnus alburnus	COI
KC500147.1	Alburnus alburnus	COI
KC500148.1	Alburnus alburnus	COI
KC500149.1	Alburnus alburnus	COI
KC500150.1	Alburnus alburnus	COI
KC500151.1	Alburnus alburnus	COI
KC500152.1	Alburnus alburnus	COI
KC500153.1	Alburnus alburnus	COI
MG806821.1	Alburnus alburnus	COI
HM392001.1	Alburnus alburnus	COI
HM392004.1	Alburnus alburnus	COI
HM392005.1	Alburnus alburnus	COI
HQ960419.1	Alburnus alburnus	COI
HQ960433.1	Alburnus alburnus	COI
HQ960434.1	Alburnus alburnus	COI
HQ960435.1	Alburnus alburnus	COI
HQ960450.1	Alburnus alburnus	COI
HQ960489.1	Alburnus alburnus	COI
HQ960490.1	Alburnus alburnus	COI
HQ960491.1	Alburnus alburnus	COI
HQ960492.1	Alburnus alburnus	COI
HQ960527.1	Alburnus alburnus	COI
HQ960528.1	Alburnus alburnus	COI
HQ960530.1	Alburnus alburnus	COI
HQ960542.1	Alburnus alburnus	COI
HQ960553.1	Alburnus alburnus	COI
HQ960763.1	Alburnus alburnus	COI
HQ960764.1	Alburnus alburnus	COI
HQ960842.1	Alburnus alburnus	COI
HQ960918.1	Alburnus alburnus	COI
HQ960929.1	Alburnus alburnus	COI
HQ960973.1	Alburnus alburnus	COI
HQ960974.1	Alburnus alburnus	COI
HQ960998.1	Alburnus alburnus	COI
HQ961071.1	Alburnus alburnus	COI
HQ961072.1	Alburnus alburnus	COI
HQ961073.1	Alburnus alburnus	COI
KJ552366.1	Alburnus alburnus	COI
KJ552405.1	Alburnus alburnus	COI
KJ552433.1	Alburnus alburnus	COI
KJ552564.1	Alburnus alburnus	COI
KJ552566.1	Alburnus alburnus	COI
KJ552580.1	Alburnus alburnus	COI
KJ552594.1	Alburnus alburnus	COI
KJ552614.1	Alburnus alburnus	COI
KJ552636.1	Alburnus alburnus	COI
KJ552648.1	Alburnus alburnus	COI
KJ552740.1	Alburnus alburnus	COI
KJ552745.1	Alburnus alburnus	COI
KJ552754.1	Alburnus alburnus	COI
KM373658.1	Alburnus alburnus	COI
KM373666.1	Alburnus alburnus	COI
KM373683.1	Alburnus alburnus	COI
MG182540.1	Alburnus alburnus	COI
MG182541.1	Alburnus alburnus	COI
MF135884.1	Alburnus alburnus	COI
MF135894.1	Alburnus alburnus	COI
MF135896.1	Alburnus alburnus	COI
MF135897.1	Alburnus alburnus	COI
MW472778.1	Alburnus alburnus	COI
KM286437.1	Alburnus alburnus	COI
KM286439.1	Alburnus alburnus	COI
MG182597.1	Alburnus alburnus	COI
KJ552513.1	Alburnus alburnus	COI
KJ552665.1	Alburnus alburnus	COI
KJ552535.1	Alburnus alburnus	COI
KJ128405.1	Alburnus alburnus	COI
KJ128406.1	Alburnus alburnus	COI
KM286436.1	Alburnus alburnus	COI
HM560239.1	Alburnus alburnus	COI
HM560240.1	Alburnus alburnus	COI
HM560241.1	Alburnus alburnus	COI
MF458553.1	Alburnus alburnus	COI
MF458554.1	Alburnus alburnus	COI
KM286440.1	Alburnus alburnus	COI
KY231836.1	Alburnus alburnus	COI
KM286438.1	Alburnus alburnus	COI
KY231837.1	Alburnus alburnus	COI
KM286441.1	Alburnus alburnus	COI
KR476992.1	Alburnus alburnus	COI
KR477147.1	Alburnus alburnus	COI
KJ552325.1	Squalius carolitertii	COI
KJ552322.1	Squalius carolitertii	COI
KJ552288.1	Squalius carolitertii	COI
KJ552252.1	Squalius carolitertii	COI
KJ552262.1	Squalius carolitertii	COI
KJ552227.1	Squalius carolitertii	COI
KJ552193.1	Squalius carolitertii	COI
KJ552187.1	Squalius carolitertii	COI
KJ552180.1	Squalius carolitertii	COI
KJ552140.1	Squalius carolitertii	COI
KY492327.1	Squalius carolitertii	COI
KY492326.1	Squalius carolitertii	COI
HM560343.1	Squalius carolitertii	COI
HM560342.1	Squalius carolitertii	COI
V2C1
V5
V5
